# SLIDR and SLOPPR: Flexible identification of spliced leader *trans*-splicing and prediction of eukaryotic operons from RNA-Seq data

**DOI:** 10.1101/2020.12.23.423594

**Authors:** Marius A. Wenzel, Berndt Müller, Jonathan Pettitt

## Abstract

**Background:** Spliced leader (SL) *trans*-splicing replaces the 5’ end of pre-mRNAs with the spliced leader, an exon derived from a specialised non-coding RNA originating from elsewhere in the genome. This process is essential for resolving polycistronic pre-mRNAs produced by eukaryotic operons into monocistronic transcripts. SL *trans*-splicing and operons may have independently evolved multiple times throughout Eukarya, yet our understanding of these phenomena is limited to only a few well-characterised organisms, most notably *C. elegans* and trypanosomes. The primary barrier to systematic discovery and characterisation of SL *trans*-splicing and operons is the lack of computational tools for exploiting the surge of transcriptomic and genomic resources for a wide range of eukaryotes.

**Results:** Here we present two novel pipelines that automate the discovery of SLs and the prediction of operons in eukaryotic genomes from RNA-Seq data. SLIDR assembles putative SLs from 5’ read tails present after read alignment to a reference genome or transcriptome, which are then verified by interrogating corresponding SL RNA genes for sequence motifs expected in *bona fide* SL RNA molecules. SLOPPR identifies RNA-Seq reads that contain a given 5’ SL sequence, quantifies genomewide SL *trans*-splicing events and predicts operons via distinct patterns of SL *trans*-splicing events across adjacent genes. We tested both pipelines with organisms known to carry out SL *trans*-splicing and organise their genes into operons, and demonstrate that 1) SLIDR correctly detects expected SLs and often discovers novel SL variants; 2) SLOPPR correctly identifies functionally specialised SLs, correctly predicts known operons and detects plausible novel operons.

**Conclusions:** SLIDR and SLOPPR are flexible tools that will accelerate research into the evolutionary dynamics of SL *trans*-splicing and operons throughout Eukarya and improve gene discovery and annotation for a wide-range of eukaryotic genomes. Both pipelines are implemented in Bash and R and are built upon readily available software commonly installed on most bioinformatics servers. Biological insight can be gleaned even from sparse, low-coverage datasets, implying that an untapped wealth of information can be derived from existing RNA-Seq datasets as well as from novel full-isoform sequencing protocols as they become more widely available.
