## Supplemental Table S2 for "SLIDR and SLOPPR: Flexible identification of spliced leader *trans*-splicing and prediction of eukaryotic operons from RNA-Seq data"

### Sheet: Overview
Table S2: Detailed results from all SLOPPR runs
The overview below details the species name and code, the accession number of the genome assembly, the bioproject accession for the RNA-Seq datasets, the total numbers of reads, the numbers of reads containing an SL tail and the percentage of genes receiving SL reads.
For each SLOPPR run, the table details three parameters: the SL2:SL1 read ratio threshold, whether upstream genes were included, and the intercistronic distance cutoff for operonic genes
The remaining columns detail the numbers of reference operons, the numbers of predicted operons and genes, the numbers of predicted operons/genes that matched reference operons, and the median intercistronic (operonic genes) and intergenic (non-operonic genes) distances.
The additional sheets present detailed results for each species: read alignment and SL screening statistics for each library, proportions of genes receiving any combination of SL-types, SL clustering results, SL2:SL1 read ratios, numbers of operonic genes and operon sizes, and distributions of intercistronic/intergenic distances
Species	Code	Genome	Reads		QC passed reads	SL reads	SL genes	SL2:SL1 cutoff	SL2 bias at upstream genes	Intercistronic distance cutoff	Reference operons	Operons	in reference	Specificity	Sensitivity	Operonic genes	in reference		Median intercistronic distance	Median intergenic distance
Caenorhabditis elegans	Cel	GCF_000224145.3	PRJNA270896	2x100	621744295	937587	52.04	infinity	no	infinity	1542	213	166	0.779343	0.107652	434	320	0.737327	105	3028
Caenorhabditis elegans	Cel	GCF_000224145.3	PRJNA270896	2x100	621744295	937587	52.04	2	no	infinity	1542	345	295	0.855072	0.19131	721	600	0.832178	98.5	3095
Caenorhabditis briggsae	Cbr	CB3 (UCSC)	PRJNA104933	2x42	21265790	209005	27.35	infinity	no	infinity	1034	631	507	0.803487	0.490329	1346	1060	0.787519	333	3621
Caenorhabditis briggsae	Cbr	CB3 (UCSC)	PRJNA104933	2x42	21265790	209005	27.35	2	no	infinity	1034	840	682	0.811905	0.659574	1847	1480	0.801299	342	3698
Caenorhabditis briggsae	Cbr	CB3 (UCSC)	PRJNA231838	2x76	59271467	286520	36.22	infinity	no	infinity	1034	564	442	0.783688	0.427466	1202	922	0.767055	341	3612
Caenorhabditis briggsae	Cbr	CB3 (UCSC)	PRJNA231838	2x76	59271467	286520	36.22	2	no	infinity	1034	752	606	0.805851	0.586074	1631	1291	0.791539	332	3680
Caenorhabditis briggsae	Cbr	CB4 (PRJNA10731.WBPS14)	PRJNA104933	2x42	21265790	235001	38.05	infinity	no	infinity	48	688	37	0.0537791	0.770833	1475	71	0.0481356	112	3606
Caenorhabditis briggsae	Cbr	CB4 (PRJNA10731.WBPS14)	PRJNA104933	2x42	21265790	235001	38.05	2	no	infinity	48	921	46	0.0499457	0.958333	2058	86	0.0417881	111	3702
Caenorhabditis briggsae	Cbr	CB4 (PRJNA10731.WBPS14)	PRJNA231838	2x76	59271467	289834	41.38	infinity	no	infinity	48	553	24	0.0433996	0.5	1179	41	0.0347752	110	3555
Caenorhabditis briggsae	Cbr	CB4 (PRJNA10731.WBPS14)	PRJNA231838	2x76	59271467	289834	41.38	2	no	infinity	48	750	39	0.052	0.8125	1626	69	0.0424354	110	3653
Pristionchus pacificus	Ppa	Hybrid1	SRP039388	2x76	81387873	438557	19.97	infinity	no	infinity	2219	117	67	0.57265	0.0301938	234	115	0.491453	860	3531
Pristionchus pacificus	Ppa	Hybrid1	SRP039388	2x76	81387873	438557	19.97	2	no	infinity	2219	190	115	0.605263	0.0518251	382	188	0.492147	981	3541
Pristionchus pacificus	Ppa	Hybrid1	PRJNA338247	2x150	330856071	312718	27.89	infinity	no	infinity	2219	150	76	0.506667	0.0342497	300	135	0.45	785	3540
Pristionchus pacificus	Ppa	Hybrid1	PRJNA338247	2x150	330856071	312718	27.89	2	no	infinity	2219	205	102	0.497561	0.0459667	414	182	0.439614	872	3557
Trichuris muris	Tmu	PRJEB126.WBPS15	PRJEB1054	2x100	115460947	168727	34.62	infinity	no	infinity	2	600	2	0.00333333	1	1229	2	0.00162734	517	5445
Trichuris muris	Tmu	PRJEB126.WBPS15	PRJEB1054	2x100	115460947	168727	34.62	2	no	infinity	2	718	2	0.00278552	1	1492	2	0.00134048	418	5519
Ciona intestinalis	Cin	KH	PRJNA376667	2x100	194089029	452505	51.18	infinity	no	infinity	1328	3594	1196	0.332777	0.900602	11044	2706	0.24502	2286.5	4262
Ciona intestinalis	Cin	KH	PRJNA376667	2x100	194089029	452505	51.18	infinity	no	84 (inferred)	1328	1172	1100	0.938567	0.828313	2563	2416	0.942645	1	4021
Ciona intestinalis	Cin	KH	PRJNA376667	2x100	194089029	452505	51.18	infinity	no	1	1328	1128	1056	0.93617	0.795181	2462	2315	0.940292	1	3980.5
Ciona intestinalis	Cin	KH	PRJNA376667	2x100	194089029	452505	51.18	infinity	yes	infinity	1328	1851	876	0.473258	0.659639	6082	2010	0.330483	1710	3799
Ciona intestinalis	Cin	KH	PRJNA376667	2x100	194089029	452505	51.18	infinity	yes	68 (inferred)	1328	856	823	0.961449	0.619729	1873	1805	0.963695	1	3727
Ciona intestinalis	Cin	KH	PRJNA376667	2x100	194089029	452505	51.18	infinity	yes	1	1328	836	803	0.960526	0.604669	1826	1758	0.96276	1	3718
Oikopleura dioica	Odi	GCA_000209535.1	PRJNA269316,PRJDB5668	2x90,2x100	250361592	5860107	9.25	infinity	no	infinity	1765	885	644	0.727684	0.364873	1980	1266	0.639394	57	2177.5
Oikopleura dioica	Odi	GCA_000209535.1	PRJNA269316,PRJDB5668	2x90,2x100	250361592	5860107	9.25	infinity	no	413 (inferred)	1765	577	521	0.902946	0.295184	1292	1103	0.853715	33	2197.5
Oikopleura dioica	Odi	GCA_000209535.1	PRJNA269316,PRJDB5668	2x90,2x100	250361592	5860107	9.25	infinity	no	60	1765	464	454	0.978448	0.257224	1017	997	0.980334	31	2046
Oikopleura dioica	Odi	GCA_000209535.1	PRJNA269316,PRJDB5668	2x90,2x100	250361592	5860107	9.25	infinity	yes	infinity	1765	165	143	0.866667	0.0810198	414	318	0.768116	38	1680
Oikopleura dioica	Odi	GCA_000209535.1	PRJNA269316,PRJDB5668	2x90,2x100	250361592	5860107	9.25	infinity	yes	170 (inferred)	1765	133	120	0.902256	0.0679887	313	276	0.881789	31	1655
Oikopleura dioica	Odi	GCA_000209535.1	PRJNA269316,PRJDB5668	2x90,2x100	250361592	5860107	9.25	infinity	yes	60	1765	111	106	0.954955	0.0600567	262	252	0.961832	30	1640

### Sheet: Cel
Read processing
Library	Read pairs	Mapped	Properly paired	SL reads	% SL reads	% SLTS genes
SRR1727796	22101335	0.9764	0.9506	29854	0.00135078	22.99
SRR1727797	17529716	0.9707	0.9439	26964	0.00153819	22.17
SRR1727798	30930449	0.9706	0.9418	48401	0.00156483	26.86
SRR1727799	33130948	0.9768	0.952	50753	0.00153189	28.66
SRR1727800	24911366	0.9445	0.8985	34200	0.00137287	25.42
SRR1727801	21438138	0.9443	0.8989	29270	0.00136532	23.58
SRR1727802	21492805	0.9765	0.9528	27366	0.00127326	22.06
SRR1727803	24620575	0.9709	0.9428	40413	0.00164143	25.38
SRR1727804	32303319	0.9714	0.9431	54462	0.00168596	28.22
SRR1727805	30142175	0.9756	0.9501	40473	0.00134274	26.72
SRR1727806	30634224	0.9447	0.8991	43976	0.00143552	27.38
SRR1727807	20855746	0.9441	0.8981	25935	0.00124354	22.96
SRR1727808	25553151	0.9756	0.9517	34261	0.00134077	24.27
SRR1727809	20199520	0.9713	0.9443	36492	0.00180658	25.7
SRR1727810	31111622	0.9695	0.9405	52722	0.00169461	29.87
SRR1727811	27388823	0.9759	0.9514	42396	0.00154793	27.96
SRR1727812	26950748	0.9437	0.8983	41816	0.00155157	24.61
SRR1727813	27152663	0.9435	0.8969	38352	0.00141246	27.07
SRR1727814	19476876	0.9644	0.9424	28629	0.0014699	23.36
SRR1727815	22145128	0.9695	0.9408	37757	0.00170498	27.23
SRR1727816	35916693	0.9705	0.941	59249	0.00164962	31.36
SRR1727817	20337604	0.9765	0.9522	29275	0.00143945	24.36
SRR1727818	27812832	0.944	0.8979	46815	0.00168322	28.21
SRR1727819	27607839	0.9443	0.899	37756	0.00136758	25.33
SL trans-splicing events
Gene class	Genes	Percent
not expressed	242	0.0126
no SL	8990	0.467
SL1	6964	0.3617
SL2	221	0.0115
SL1+SL2	2834	0.1472
Cluster1	6964	0.3617
Cluster2	221	0.0115
Cluster1+Cluster2	2834	0.1472
SL2:SL1 read ratios
	Min.	1st Qu.	Median	Mean	3rd Qu.	Max.
SL2-vs-SL1	0.00262666	0.291836	0.835954	0.895775	1.29849	9.21077
Cluster1-vs-2	0.108569	0.770126	1.19624	7.91468	3.42659	380.711
Cluster2-vs-1	0.00262666	0.291836	0.835954	0.895775	1.29849	9.21077
Operonic genes
	Polycistron resolver	Upstream	Downstream	Monocistronic	Not trans-spliced	Operonic genes	Operons	n=1	n=2	n=3	n=4	n=5	n=6	n=7	n=8	n=9	n=10	n=11	n=12	n=18
read ratio >= infinity	SL2	213	221	9619	9198	434	213	0	205	8	0	0	0	0	0	0	0	0	0	0
read ratio >= infinity	Cluster1	4010	6964	2090	6187	10974	4016	2	2382	909	414	171	67	38	11	12	5	4	1	0
read ratio >= infinity	Cluster2	213	221	9619	9198	434	213	0	205	8	0	0	0	0	0	0	0	0	0	0
read ratio >= 2	SL2	345	376	9339	9191	721	345	0	319	21	5	0	0	0	0	0	0	0	0	0
read ratio >= 2	Cluster1	4172	7970	1243	5866	12142	4178	2	2263	983	473	226	111	61	19	18	14	6	1	1
read ratio >= 2	Cluster2	345	376	9339	9191	721	345	0	319	21	5	0	0	0	0	0	0	0	0	0
Intercistronic distances
	Polycistron resolver	Gene class	Min.	1st Qu.	Median	Mean	3rd Qu.	Max.	NA's
read ratio >= infinity	SL2	operonic	-8424	85	105	1465.26	668	26603	213
read ratio >= infinity	SL2	not operonic	-116302	692	3028	6947.76	9143.75	199424	13
read ratio >= infinity	Cluster1	operonic	-116302	1665.5	5009	9086.55	12217.2	166783	4016
read ratio >= infinity	Cluster1	not operonic	-41749	446.25	1827	5406.32	6704.5	199424	7
read ratio >= infinity	Cluster2	operonic	-8424	85	105	1465.26	668	26603	213
read ratio >= infinity	Cluster2	not operonic	-116302	692	3028	6947.76	9143.75	199424	13
read ratio >= 2	SL2	operonic	-87540	64	98.5	667.388	237.75	28485	345
read ratio >= 2	SL2	not operonic	-116302	720	3095	7020.49	9223	199424	13
read ratio >= 2	Cluster1	operonic	-116302	1512	4760	8735.89	11775.2	166783	4178
read ratio >= 2	Cluster1	not operonic	-34378	508	1867.5	5498.44	6726	199424	5
read ratio >= 2	Cluster2	operonic	-87540	64	98.5	667.388	237.75	28485	345
read ratio >= 2	Cluster2	not operonic	-116302	720	3095	7020.49	9223	199424	13

### Sheet: Cbr
Read processing
Bioproject	Library	Read pairs	Mapped	Properly paired	SL reads	% SL reads	% SLTS genes
Genome CB3
PRJNA104933	SRR440441	9972535	0.6211	0.501	100000	0.0100275	19.66
PRJNA104933	SRR440557	11293255	0.6913	0.5848	109005	0.00965222	23.34
PRJNA231838	SRR1050782	7402748	0.9623	0.9352	44530	0.00601533	20.44
PRJNA231838	SRR1050785	9551190	0.9612	0.9321	71783	0.00751561	21.92
PRJNA231838	SRR1050786	11975683	0.8346	0.8044	79079	0.0066033	23.05
PRJNA231838	SRR1050791	15710004	0.9587	0.9314	45987	0.00292724	20.81
PRJNA231838	SRR1050792	14631842	0.9543	0.9259	45141	0.00308512	22.2
Genome CB4
PRJNA104933	SRR440441	9972535	0.6448	0.5519	109029	0.0109329	27.78
PRJNA104933	SRR440557	11293255	0.7353	0.6638	125972	0.0111546	33.17
PRJNA231838	SRR1050782	7402748	0.9634	0.9381	45132	0.00609665	23.54
PRJNA231838	SRR1050785	9551190	0.96	0.9331	72605	0.00760167	25.47
PRJNA231838	SRR1050786	11975683	0.8331	0.8046	79952	0.0066762	26.66
PRJNA231838	SRR1050791	15710004	0.9574	0.9314	46468	0.00295786	23.89
PRJNA231838	SRR1050792	14631842	0.954	0.927	45677	0.00312175	25.59
SL trans-splicing events
	Genome CB3		Genome CB3		Genome CB4		Genome CB4
	PRJNA104933		PRJNA231838		PRJNA104933		PRJNA231838
Gene class	Genes	Percent	Genes	Percent	Genes	Percent	Genes	Percent
not expressed	3237	0.1391	1810	0.0778	2393	0.113	1375	0.0649
no SL	13671	0.5874	13032	0.56	10730	0.5065	10947	0.5168
SL1	4803	0.2064	6380	0.2741	6130	0.2894	6744	0.3184
SL2	715	0.0307	638	0.0274	789	0.0372	628	0.0296
SL1+SL2	846	0.0364	1412	0.0607	1141	0.0539	1489	0.0703
Cluster1	928	0.0399	6380	0.2741	48	0.0023	6744	0.3184
Cluster2	1801	0.0774	638	0.0274	7009	0.3309	628	0.0296
Cluster1+Cluster2	3635	0.1562	1412	0.0607	1003	0.0473	1489	0.0703
SL2:SL1 read ratios
	Min.	1st Qu.	Median	Mean	3rd Qu.	Max.
CB3 - PRJNA104933
SL2-vs-SL1	0.00170719	0.165969	0.794549	2.38721	2.88465	52.0817
Cluster1-vs-2	0.0163161	0.538096	1.04015	1.89998	1.84916	124.868
Cluster2-vs-1	0.00800843	0.540786	0.961397	1.66114	1.85842	61.2891
CB3 - PRJNA231838
SL2-vs-SL1	0.0012042	0.243369	0.741055	1.23164	1.56973	25.3137
Cluster1-vs-2	0.0395042	0.637051	1.34943	14.8709	4.10899	830.426
Cluster2-vs-1	0.0012042	0.243369	0.741055	1.23164	1.56973	25.3137
CB4 - PRJNA104933
SL2-vs-SL1	0.00122365	0.142857	0.743231	2.34216	2.68328	51.8411
Cluster1-vs-2	0.000923241	0.192211	0.448492	0.741335	1	6.72738
Cluster2-vs-1	0.148646	1	2.22969	22.8767	5.20262	1083.14
CB4 - PRJNA231838
SL2-vs-SL1	0.00119376	0.241593	0.706024	1.18879	1.51319	28.3785
Cluster1-vs-2	0.035238	0.660855	1.41638	13.9274	4.13919	837.686
Cluster2-vs-1	0.00119376	0.241593	0.706024	1.18879	1.51319	28.3785
Operonic genes
	Polycistron resolver	Upstream	Downstream	Monocistronic	Not trans-spliced	Operonic genes	Operons	n=1	n=2	n=3	n=4	n=5	n=6	n=7	n=8	n=9	n=10	n=11	n=12	n=13
CB3 - PRJNA104933
read ratio >= infinity	SL2	631	715	5284	16642	1346	631	0	561	58	11	0	1	0	0	0	0	0	0	0
read ratio >= infinity	Cluster1	881	928	5191	16272	1809	882	1	836	44	1	0	0	0	0	0	0	0	0	0
read ratio >= infinity	Cluster2	1609	1801	4059	15803	3410	1611	2	1452	131	22	3	0	0	1	0	0	0	0	0
read ratio >= 2	SL2	840	1007	4873	16552	1847	840	0	705	111	20	2	1	0	1	0	0	0	0	0
read ratio >= 2	Cluster1	2193	2679	3074	15326	4872	2196	2	1815	303	58	14	3	0	0	0	0	1	0	0
read ratio >= 2	Cluster2	1586	1754	4193	15739	3340	1587	1	1429	148	8	1	0	0	0	0	0	0	0	0
CB3 - PRJNA231838
read ratio >= infinity	SL2	564	638	7377	14693	1202	564	0	507	44	10	2	1	0	0	0	0	0	0	0
read ratio >= infinity	Cluster1	4353	6380	1516	11023	10733	4360	5	3014	883	313	93	36	10	6	0	0	0	0	0
read ratio >= infinity	Cluster2	564	638	7377	14693	1202	564	0	507	44	10	2	1	0	0	0	0	0	0	0
read ratio >= 2	SL2	752	879	6981	14660	1631	752	0	653	78	17	1	3	0	0	0	0	0	0	0
read ratio >= 2	Cluster1	4538	6935	1035	10764	11473	4545	5	3009	957	383	127	44	13	6	1	0	0	0	0
read ratio >= 2	Cluster2	752	879	6981	14660	1631	752	0	653	78	17	1	3	0	0	0	0	0	0	0
CB4 - PRJNA104933
read ratio >= infinity	SL2	686	789	6770	12938	1475	688	2	601	73	9	2	1	0	0	0	0	0	0	0
read ratio >= infinity	Cluster1	47	48	7980	13108	95	48	1	47	0	0	0	0	0	0	0	0	0	0	0
read ratio >= infinity	Cluster2	4133	7009	596	9445	11142	4186	41	2514	965	380	158	78	24	13	7	2	3	1	0
read ratio >= 2	SL2	919	1139	6244	12881	2058	921	2	755	126	27	8	2	0	1	0	0	0	0	0
read ratio >= 2	Cluster1	4077	7546	256	9304	11623	4131	40	2309	958	420	203	108	44	26	10	5	5	2	1
read ratio >= 2	Cluster2	126	132	7834	13091	258	127	1	121	5	0	0	0	0	0	0	0	0	0	0
CB4 - PRJNA231838
read ratio >= infinity	SL2	551	628	7809	12195	1179	553	2	490	50	8	3	0	0	0	0	0	0	0	0
read ratio >= infinity	Cluster1	4156	6744	1464	8819	10900	4220	58	2622	946	368	130	54	27	12	1	2	0	0	0
read ratio >= infinity	Cluster2	551	628	7809	12195	1179	553	2	490	50	8	3	0	0	0	0	0	0	0	0
read ratio >= 2	SL2	748	878	7401	12156	1626	750	2	645	84	15	2	2	0	0	0	0	0	0	0
read ratio >= 2	Cluster1	4298	7345	958	8582	11643	4364	58	2585	994	430	161	77	36	18	1	3	1	0	0
read ratio >= 2	Cluster2	748	878	7401	12156	1626	750	2	645	84	15	2	2	0	0	0	0	0	0	0
Intercistronic distances
	Polycistron resolver	Gene class	Min.	1st Qu.	Median	Mean	3rd Qu.	Max.	NA's
CB3 - PRJNA104933
read ratio >= infinity	SL2	operonic	-10167	216.5	333	929.736	644	28292	631
read ratio >= infinity	SL2	not operonic	-153152	1171	3620.5	6803.17	9087	114459	24
read ratio >= infinity	Cluster1	operonic	-74612	1514.5	4079	7047.01	9831.5	93876	882
read ratio >= infinity	Cluster1	not operonic	-153152	1035	3385.5	6574.43	8769	114459	23
read ratio >= infinity	Cluster2	operonic	-28884	718	2807	5999.56	8094.5	75199	1611
read ratio >= infinity	Cluster2	not operonic	-153152	1083.25	3470	6645.54	8904	114459	24
read ratio >= 2	SL2	operonic	-10167	220.5	342	883.194	632.5	29164	840
read ratio >= 2	SL2	not operonic	-153152	1220	3698	6881.15	9177	114459	24
read ratio >= 2	Cluster1	operonic	-63187	613.75	2534	5651.93	7476.5	81120	2196
read ratio >= 2	Cluster1	not operonic	-153152	1126	3540.5	6723.68	9017	114459	24
read ratio >= 2	Cluster2	operonic	-74612	1370	3990	7107.5	9380	93876	1587
read ratio >= 2	Cluster2	not operonic	-153152	1038	3375	6550.19	8721	114459	23
CB3 - PRJNA231838
read ratio >= infinity	SL2	operonic	-10167	218.25	341	808.545	622.5	29164	564
read ratio >= infinity	SL2	not operonic	-153152	1160	3611.5	6777.72	9057.75	114459	24
read ratio >= infinity	Cluster1	operonic	-74612	2009	4999	8181.7	11013	87711	4360
read ratio >= infinity	Cluster1	not operonic	-153152	881	2942	6022.96	7981	114459	18
read ratio >= infinity	Cluster2	operonic	-10167	218.25	341	808.545	622.5	29164	564
read ratio >= infinity	Cluster2	not operonic	-153152	1160	3611.5	6777.72	9057.75	114459	24
read ratio >= 2	SL2	operonic	-10167	220.5	332	773.033	581.5	29164	752
read ratio >= 2	SL2	not operonic	-153152	1207	3680	6842.16	9149	114459	24
read ratio >= 2	Cluster1	operonic	-74612	1890.5	4772.5	7989.25	10651	87711	4545
read ratio >= 2	Cluster1	not operonic	-153152	912	3003	6041.38	8039	114459	18
read ratio >= 2	Cluster2	operonic	-10167	220.5	332	773.033	581.5	29164	752
read ratio >= 2	Cluster2	not operonic	-153152	1207	3680	6842.16	9149	114459	24
CB4 - PRJNA104933
read ratio >= infinity	SL2	operonic	-10230	91	112	941.961	398.5	46493	688
read ratio >= infinity	SL2	not operonic	-87871	1007	3606	7446.18	9803	124473	304
read ratio >= infinity	Cluster1	operonic	-10230	110	240	933.915	1043.5	10521	48
read ratio >= infinity	Cluster1	not operonic	-87871	853	3337	7187.85	9425	124473	307
read ratio >= infinity	Cluster2	operonic	-55632	1322.75	4379	8062.35	10956.2	124473	4186
read ratio >= infinity	Cluster2	not operonic	-87871	801.5	2932	6783.24	8591.25	119908	255
read ratio >= 2	SL2	operonic	-10230	90	111	978.894	413	46493	921
read ratio >= 2	SL2	not operonic	-87871	1072	3702	7564.81	9964.75	124473	303
read ratio >= 2	Cluster1	operonic	-55632	1030.75	3972.5	7687.98	10400.5	124473	4131
read ratio >= 2	Cluster1	not operonic	-87871	871	3025	6870.87	8745	119908	255
read ratio >= 2	Cluster2	operonic	-10230	98	156	997.634	543	16620	127
read ratio >= 2	Cluster2	not operonic	-87871	874	3367	7217.27	9458.5	124473	307
CB4 - PRJNA231838
read ratio >= infinity	SL2	operonic	-72688	88	110	687.503	387.5	31512	553
read ratio >= infinity	SL2	not operonic	-87871	972.5	3555	7388.65	9704.25	124473	300
read ratio >= infinity	Cluster1	operonic	-55632	1907	5262	8936.36	12072	121443	4220
read ratio >= infinity	Cluster1	not operonic	-87871	625.25	2618	6343.57	7925.5	124473	249
read ratio >= infinity	Cluster2	operonic	-72688	88	110	687.503	387.5	31512	553
read ratio >= infinity	Cluster2	not operonic	-87871	972.5	3555	7388.65	9704.25	124473	300
read ratio >= 2	SL2	operonic	-72688	90	110	740.408	386	31512	750
read ratio >= 2	SL2	not operonic	-87871	1025.25	3652.5	7493.57	9861	124473	299
read ratio >= 2	Cluster1	operonic	-55632	1719	4964	8674.44	11721	121443	4364
read ratio >= 2	Cluster1	not operonic	-87871	678	2706	6411.29	8000	124473	247
read ratio >= 2	Cluster2	operonic	-72688	90	110	740.408	386	31512	750
read ratio >= 2	Cluster2	not operonic	-87871	1025.25	3652.5	7493.57	9861	124473	299

### Sheet: Ppa
Read processing
Bioproject	Library	Read pairs	Mapped	Properly paired	SL reads	% SL reads	% SLTS genes
SRP039388	SRR1182510	29484740	0.9172	0.8872	124055	0.00420743	12.61
SRP039388	SRR1542610	29914061	0.9336	0.9021	241229	0.00806407	16.49
SRP039388	SRR1542630	21989072	0.9205	0.888	73273	0.00333225	10.02
PRJNA338247	SRR4017216	69943560	0.928	0.9053	64369	0.000920299	18.23
PRJNA338247	SRR4017217	49749415	0.9273	0.9048	48500	0.000974886	16.5
PRJNA338247	SRR4017218	59030326	0.9232	0.9004	56016	0.000948936	17.33
PRJNA338247	SRR4017219	46387368	0.915	0.8908	42933	0.000925532	15.71
PRJNA338247	SRR4017220	49473192	0.9007	0.8796	44774	0.000905015	15.41
PRJNA338247	SRR4017221	56272210	0.914	0.8907	56126	0.000997402	16.85
SL trans-splicing events
	Bioproject	SRP039388		Bioproject	PRJNA338247
Gene class	Genes	Percent		Genes	Percent
not expressed	2361	0.0974		482	0.0199
no SL	17030	0.7028		16993	0.7013
SL1	4282	0.1767		5434	0.2243
SL2	119	0.0049		157	0.0065
SL1+SL2	439	0.0181		1165	0.0481
Cluster1	119	0.0049		5434	0.2243
Cluster2	4282	0.1767		157	0.0065
Cluster1+Cluster2	439	0.0181		1165	0.0481
SL2:SL1 read ratios
	Min.	1st Qu.	Median	Mean	3rd Qu.	Max.
Bioproject SRP039388
SL2-vs-SL1	0.000372968	0.269294	0.7064	1.32942	1.54428	13.969
Cluster1-vs-2	0.000372968	0.269294	0.7064	1.32942	1.54428	13.969
Cluster2-vs-1	0.0715869	0.647571	1.41563	38.0179	3.71376	2681.2
Bioproject PRJNA338247
SL2-vs-SL1	0.00156709	0.386623	0.785183	0.869699	1.17693	4.87776
Cluster1-vs-2	0.205012	0.84967	1.27359	8.11435	2.5865	638.125
Cluster2-vs-1	0.00156709	0.386623	0.785183	0.869699	1.17693	4.87776
Operonic genes
	Polycistron resolver	Upstream	Downstream	Monocistronic	Not trans-spliced	Operonic genes	Operons	n=1	n=2	n=3	n=4	n=5	n=6	n=7	n=8	n=9
Bioproject SRP039388
read ratio >= infinity	SL2	115	119	4691	19306	234	117	2	113	2	0	0	0	0	0	0
read ratio >= infinity	Cluster1	115	119	4691	19306	234	117	2	113	2	0	0	0	0	0	0
read ratio >= infinity	Cluster2	3182	4282	435	16332	7464	3324	118	2500	535	122	43	5	0	1	0
read ratio >= 2	SL2	188	194	4594	19255	382	190	2	184	4	0	0	0	0	0	0
read ratio >= 2	Cluster1	188	194	4594	19255	382	190	2	184	4	0	0	0	0	0	0
read ratio >= 2	Cluster2	3254	4466	282	16229	7720	3400	120	2520	561	133	56	8	0	1	1
Bioproject PRJNA338247
read ratio >= infinity	SL2	143	157	6504	17427	300	150	7	136	7	0	0	0	0	0	0
read ratio >= infinity	Cluster1	3875	5434	1002	13920	9309	4067	162	2913	748	174	49	14	4	3	0
read ratio >= infinity	Cluster2	143	157	6504	17427	300	150	7	136	7	0	0	0	0	0	0
read ratio >= 2	SL2	196	218	6413	17404	414	205	9	183	13	0	0	0	0	0	0
read ratio >= 2	Cluster1	4018	5808	666	13739	9826	4224	167	2941	816	213	59	17	8	3	0
read ratio >= 2	Cluster2	196	218	6413	17404	414	205	9	183	13	0	0	0	0	0	0
Intercistronic distances
	Polycistron resolver	Gene class	Min.	1st Qu.	Median	Mean	3rd Qu.	Max.	NA's
Bioproject SRP039388
read ratio >= infinity	SL2	operonic	31	427	860	4174.39	3758	46603	117
read ratio >= infinity	SL2	not operonic	4	1072	3531	9138.18	11324.5	477665	1062
read ratio >= infinity	Cluster1	operonic	31	427	860	4174.39	3758	46603	117
read ratio >= infinity	Cluster1	not operonic	4	1072	3531	9138.18	11324.5	477665	1062
read ratio >= infinity	Cluster2	operonic	14	1346.5	4434.5	9886.14	12775.2	135143	3324
read ratio >= infinity	Cluster2	not operonic	4	1031	3359	9052.02	11056.5	477665	936
read ratio >= 2	SL2	operonic	14	453.5	981	5648.01	5333	90187	190
read ratio >= 2	SL2	not operonic	4	1076	3541	9145.24	11329	477665	1060
read ratio >= 2	Cluster1	operonic	14	453.5	981	5648.01	5333	90187	190
read ratio >= 2	Cluster1	not operonic	4	1076	3541	9145.24	11329	477665	1060
read ratio >= 2	Cluster2	operonic	14	1302.75	4306	9790.61	12635.2	135143	3400
read ratio >= 2	Cluster2	not operonic	4	1031	3367.5	9050.48	11062.8	477665	931
Bioproject PRJNA338247
read ratio >= infinity	SL2	operonic	4	323.5	784.5	4038.24	2844.5	76926	150
read ratio >= infinity	SL2	not operonic	4	1076	3539.5	9150.52	11336.5	477665	1057
read ratio >= infinity	Cluster1	operonic	7	1531	5123.5	10504.2	14058.8	158286	4067
read ratio >= infinity	Cluster1	not operonic	4	1009	3249	8950.87	10703	477665	868
read ratio >= infinity	Cluster2	operonic	4	323.5	784.5	4038.24	2844.5	76926	150
read ratio >= infinity	Cluster2	not operonic	4	1076	3539.5	9150.52	11336.5	477665	1057
read ratio >= 2	SL2	operonic	4	366	872	3734.69	3090	76926	205
read ratio >= 2	SL2	not operonic	4	1082	3557	9168.11	11366.8	477665	1055
read ratio >= 2	Cluster1	operonic	7	1479.75	5009	10406.3	13741.2	158286	4224
read ratio >= 2	Cluster1	not operonic	4	1009	3259	8965.33	10736.5	477665	858
read ratio >= 2	Cluster2	operonic	4	366	872	3734.69	3090	76926	205
read ratio >= 2	Cluster2	not operonic	4	1082	3557	9168.11	11366.8	477665	1055

### Sheet: Tmu
Read processing
Library	Read pairs	Mapped	Properly paired	SL reads	% SL reads	% SLTS genes
ERR279671	27695636	0.9633	0.8945	41176	0.00148673	21.87
ERR279672	30875738	0.9613	0.9067	31561	0.00102219	20.03
ERR279673	20274497	0.9324	0.8778	22376	0.00110365	17.72
ERR279674	20046333	0.9144	0.8268	34891	0.00174052	21.26
ERR279675	16568743	0.922	0.852	38723	0.00233711	22.64
SL trans-splicing events
Gene class	Genes	Percent
not expressed	279	0.0178
no SL	9966	0.6361
SL1	2185	0.1395
SL2	648	0.0414
SL1+SL2	2590	0.1653
Cluster1	648	0.0414
Cluster2	2185	0.1395
Cluster1+Cluster2	2590	0.1653
SL2:SL1 read ratios
	Min.	1st Qu.	Median	Mean	3rd Qu.	Max.
SL2-vs-SL1	0.04861	0.273583	0.506149	1.05794	0.891506	152.161
Cluster1-vs-2	0.04861	0.273583	0.506149	1.05794	0.891506	152.161
Cluster2-vs-1	0.00657198	1.1217	1.9757	2.76843	3.6552	20.5719
Operonic genes
	Polycistron resolver	Upstream	Downstream	Monocistronic	Not trans-spliced	Operonic genes	Operons	n=1	n=2	n=3	n=4	n=5	n=6	n=7	n=8
read ratio >= infinity	SL2	581	648	4476	9963	1229	600	17	541	38	4	0	0	0	0
read ratio >= infinity	Cluster1	581	648	4476	9963	1229	600	17	541	38	4	0	0	0	0
read ratio >= infinity	Cluster2	1713	2185	2760	9010	3898	1823	102	1443	220	46	7	4	1	0
read ratio >= 2	SL2	695	797	4280	9896	1492	718	20	633	55	9	1	0	0	0
read ratio >= 2	Cluster1	695	797	4280	9896	1492	718	20	633	55	9	1	0	0	0
read ratio >= 2	Cluster2	2420	3460	1495	8293	5880	2577	139	1835	420	131	35	10	4	3
Intercistronic distances
	Polycistron resolver	Gene class	Min.	1st Qu.	Median	Mean	3rd Qu.	Max.	NA's
read ratio >= infinity	SL2	operonic	-7021	115	517	6875.45	6504	1061638	600
read ratio >= infinity	SL2	not operonic	-28205	1619	5445	9954.01	13194	489736	1010
read ratio >= infinity	Cluster1	operonic	-7021	115	517	6875.45	6504	1061638	600
read ratio >= infinity	Cluster1	not operonic	-28205	1619	5445	9954.01	13194	489736	1010
read ratio >= infinity	Cluster2	operonic	-10755	2249.5	6598	10798.4	14475	158854	1823
read ratio >= infinity	Cluster2	not operonic	-28205	1266	5012	9576.48	12592	1061638	929
read ratio >= 2	SL2	operonic	-10775	111.25	418	6271.3	5714	1061638	718
read ratio >= 2	SL2	not operonic	-28205	1671.75	5519	10018	13329	489736	1004
read ratio >= 2	Cluster1	operonic	-10775	111.25	418	6271.3	5714	1061638	718
read ratio >= 2	Cluster1	not operonic	-28205	1671.75	5519	10018	13329	489736	1004
read ratio >= 2	Cluster2	operonic	-11776	2174.5	6280	10535.6	14103.5	313453	2577
read ratio >= 2	Cluster2	not operonic	-28205	1209.5	4947	9475.74	12527	1061638	873

### Sheet: Cin
Read processing							SRA taxonomy analysis
Library	Read pairs	Mapped	Properly paired	SL reads	% SL reads	% SLTS genes	C. intestinalis	N/A
SRR5282840	13051957	0.516	0.3949	37823	0.00289788	24.36	55.11	0.2038
SRR5282841	13361312	0.5131	0.3921	38501	0.00288153	24.31	54.79	0.2062
SRR5282842	17499929	0.3461	0.3062	12225	0.000698574	15.35	30.39	0.2563
SRR5282843	17758732	0.3431	0.3031	12204	0.000687211	15.53	30.19	0.5063
SRR5282844	7240537	0.2663	0.2366	3697	0.000510597	8.2	23.73	0.2676
SRR5282845	7368427	0.2641	0.2345	3697	0.000501735	8.36	23.52	0.2698
SRR5282846	27564842	0.6036	0.4692	92602	0.00335942	35.21	63.51	0.1945
SRR5282847	26490809	0.6377	0.5102	114789	0.00433316	37.52	65.5	0.1874
SRR5282848	26970698	0.6291	0.5008	121364	0.00449985	39.63	64.6	0.1833
SRR5282849	8003978	0.5829	0.5026	3356	0.000419292	7.05	49.62	0.2643
SRR5282850	8114537	0.5807	0.5	3315	0.000408526	6.9	49.39	0.2676
SRR5282851	10250915	0.3623	0.3322	4469	0.000435961	9.45	29.2	0.2783
SRR5282852	10412356	0.3595	0.3293	4463	0.000428625	9.16	28.8	0.2805
		0.6377
SL trans-splicing events
Gene class	Genes	Percent
not expressed	45	0.0029
no SL	7418	0.4852
SL1	0	0
SL2	7825	0.5118
Operonic genes
Intercistronic distance	Upstream SL2 bias	Upstream	Downstream	Monocistronic	Not trans-spliced	Operonic genes	Operons	n=1	n=2	n=3	n=4	n=5	n=6	n=7	n=8	n=9	n=10	n=11	n=12	n=13	n=14	n=15	n=16	n=17
infinity	no	3219	7825	0	4244	11044	3594	264	1549	807	407	252	131	73	34	40	13	8	3	3	5	2	0	3
84 bp (inferred)	no	374	2189	5636	7089	2563	1172	0	993	146	28	4	0	1	0	0	0	0	0	0	0	0	0	0
1 bp	no	344	2118	5707	7119	2462	1128	0	959	139	25	4	0	1	0	0	0	0	0	0	0	0	0	0
infinity	yes	1851	4231	1743	7463	6082	1851	0	861	410	256	138	74	35	40	13	8	3	3	5	2	0	3	0
68 bp (inferred)	yes	856	1017	5952	7463	1873	856	0	726	105	21	3	0	1	0	0	0	0	0	0	0	0	0	0
1 bp	yes	836	990	5999	7463	1826	836	0	710	104	18	3	0	1	0	0	0	0	0	0	0	0	0	0
Intercistronic distances
Intercistronic distance	Upstream SL2 bias	Gene class	Min.	1st Qu.	Median	Mean	3rd Qu.	Max.	NA's
infinity	no	operonic	-60022	473.25	2286.5	7484.97	9150.25	160866	3594
infinity	no	not operonic	-37137	1029	4262	10076.6	12873	195145	852
84 bp (inferred)	no	operonic	-60022	1	1	-616.395	1	84	1172
84 bp (inferred)	no	not operonic	-44441	1067	4021	9602.76	12266	195145	1232
1 bp	no	operonic	-60022	1	1	-644.462	1	1	1128
1 bp	no	not operonic	-44441	1048.75	3980.5	9554.98	12185.5	195145	1234
infinity	yes	operonic	-60022	196	1710	6307.11	7783	139315	1851
infinity	yes	not operonic	-44441	864.75	3799	9543.95	12173.5	195145	1146
68 bp (inferred)	yes	operonic	-60022	1	1	-462.164	1	68	856
68 bp (inferred)	yes	not operonic	-44441	927	3727	9229.91	11776	195145	1258
1 bp	yes	operonic	-60022	1	1	-475.802	1	1	836
1 bp	yes	not operonic	-44441	921.5	3718	9217.33	11762	195145	1259

### Sheet: Odi
Read processing							SRA taxonomy analysis
Library	Read pairs	Mapped	Properly paired	SL reads	% SL reads	% SLTS genes	O. dioica	N/A
DRR090297	13216902	0.1697	10.41%	258303	0.0195434	5.04	2.38	0.928
DRR090298	15064959	0.5352	47.73%	139091	0.00923275	3.36	1.82	0.9367
DRR090299	15068315	0.5351	47.72%	139076	0.0092297	3.36	3.95	0.6769
DRR090300	9383826	0.6147	55.44%	44993	0.00479474	2.58	6.44	0.5859
DRR090301	9279198	0.2222	15.27%	240728	0.0259428	4.16	3.39	0.9015
DRR090303	20758698	0.1816	11.59%	490000	0.0236046	5.98	2.34	0.9237
DRR090310	10635797	0.2098	12.86%	450359	0.0423437	4.76	3.81	0.9119
DRR090311	5357710	0.2378	15.65%	156501	0.0292104	3.15	4.18	0.9029
DRR090313	22284977	0.2594	17.14%	791062	0.0354975	4.92	4.47	0.9043
DRR090319	10248732	0.256	16.71%	356015	0.0347375	4.34	4.56	0.8913
DRR090323	13670673	0.6916	64.30%	205506	0.0150326	3.54	1.67	0.5938
DRR090325	3500817	0.2255	15.02%	119702	0.0341926	3.16	3.7	0.8524
DRR090327	4004197	0.1754	12.25%	85185	0.0212739	3.02	2.79	0.9061
DRR090329	5706155	0.1661	11.18%	126285	0.0221314	3.61	2.67	0.9231
DRR090334	20475118	0.2246	17.36%	264523	0.0129192	5.19	1.91	0.8933
DRR090337	23174565	0.2288	16.97%	440681	0.0190157	5.69	2.22	0.8945
SRR1693762	12192652	0.2264	13.19%	465308	0.038163	4.79	0.17	0.9788
SRR1693765	12158427	0.227	13.29%	453093	0.0372658	5.01	0.16	0.9796
SRR1693766	12105714	0.2111	12.55%	317240	0.0262058	4.16	0.12	0.9786
SRR1693767	12074160	0.2113	12.56%	316456	0.0262094	4.31	0.12	0.9782
SL trans-splicing events
Gene class	Genes	Percent
not expressed	3276	0.2671
no SL	7856	0.6405
SL1	0	0
SL2	1134	0.0925
Operonic genes
Intercistronic distance	Upstream SL2 bias	Upstream	Downstream	Monocistronic	Not trans-spliced	Operonic genes	Operons	n=1	n=2	n=3	n=4	n=5	n=6	n=7	n=8
infinity	no	846	1134	0	10286	1980	885	35	687	110	36	8	7	1	1
413 bp (inferred)	no	520	772	362	10612	1292	577	0	482	64	22	6	3	0	0
60 bp	no	402	615	519	10730	1017	464	0	401	42	17	3	1	0	0
infinity	yes	165	249	720	11132	414	165	0	111	36	9	7	1	1	0
170 bp (inferred)	yes	133	180	821	11132	313	133	0	98	27	4	4	0	0	0
60 bp	yes	111	151	872	11132	262	111	0	80	24	5	2	0	0	0
Intercistronic distances
Intercistronic distance	Upstream SL2 bias	Gene class	Min.	1st Qu.	Median	Mean	3rd Qu.	Max.	NA's
infinity	no	operonic	0	30	57	3166.18	1580.5	75179	885
infinity	no	not operonic	0	124	2177.5	7566.1	9202.75	380267	1076
413 bp (inferred)	no	operonic	0	28	33	63.9972	51.5	413	577
413 bp (inferred)	no	not operonic	0	132	2197.5	7540.93	9209	380267	1108
60 bp	no	operonic	0	27	31	30.7215	35	60	464
60 bp	no	not operonic	0	124	2046	7368.78	8915	380267	1112
infinity	yes	operonic	0	28	38	691.201	254	24893	165
infinity	yes	not operonic	0	75	1680	7002.2	8256.75	380267	1128
170 bp (inferred)	yes	operonic	0	26	31	40.5722	42	170	133
170 bp (inferred)	yes	not operonic	0	76	1655	6965.84	8211.5	380267	1130
60 bp	yes	operonic	0	26	30	28.4569	35	60	111
60 bp	yes	not operonic	0	75	1640	6937.54	8155	380267	1131
